# Biomarker-guided treatment strategies for ovarian cancer identified from a heterogeneous panel of patient-derived tumor xenografts

**DOI:** 10.1101/2020.01.08.898734

**Authors:** Adam C. Palmer, Deborah Plana, Hui Gao, Joshua M Korn, Guizhi Yang, John Green, Xiamei Zhang, Roberto Velazquez, Margaret E McLaughlin, David A Ruddy, Colleen Kowal, Julie Goldovitz, Caroline Bullock, Stacy Rivera, Daniel Rakiec, GiNell Elliott, Paul Fordjour, Ronald Meyer, Alice Loo, Esther Kurth, Jeffrey A Engelman, Hans Bitter, William R Sellers, Peter K Sorger, Juliet A Williams

**Author notes:** These authors contributed equally (Adam C. Palmer, Deborah Plana, Hui Gao). These authors contributed equally (Peter K Sorger, Juliet A Williams). To whom correspondence should be addressed **Corresponding authors** Juliet A Williams, PhD Novartis Institutes for Biomedical Research, 250 Massachusetts Avenue, Cambridge, MA, 02139 Peter K. Sorger, Ph.D 200 Longwood Avenue, Warren Alpert 440 Boston, MA 02115-5730, cc.

## Abstract

Advanced ovarian cancers are a leading cause of cancer-related death in women. Such cancers are currently treated with surgery and chemotherapy which is often temporarily successful but exhibits a high rate of relapse after which treatment options are few. Here we assess the responses of a panel of patient-derived ovarian cancer xenografts (PDXs) to 19 mono and combination therapies, including small molecules and antibody-drug conjugates. The PDX panel aimed to mimic the heterogeneity of disease observed in patients, and exhibited a distribution of responsiveness to standard of care chemotherapy similar to human clinical data. Three monotherapies and one drug combination were found to be active in different subsets of PDXs. By analyzing gene expression data we identified gene expression biomarkers predictive of responsiveness to each of three novel targeted therapy regimens. While no single treatment had as high a response rate as chemotherapy, nearly 90% of PDXs were eligible for and responded to at least one biomarker-guided treatment, including tumors resistant to standard chemotherapy. Biomarker frequency was similar in human patients, suggesting the possibility of a new therapeutic approach to ovarian cancer and demonstrating the potential power of PDX-based trials in broadening the reach of precision cancer medicine.
