## Supplementary Table 3 for "Biomarker-guided treatment strategies for ovarian cancer identified from a heterogeneous panel of patient-derived tumor xenografts"

### Sheet: Sheet1
Treatment	CR	CR-->-->PD	PR	PR-->-->PD	PR->PD	SD	SD-->-->PD	SD-->PD	PD	ORR	DCR	Total number of PDXs
Untreated	-	-	-	-	-	0.0344828	-	-	0.965517	0	0.0344828	29
Carboplatin + Paclitaxel	0.47619	-	0.142857	-	-	0.142857	0.047619	-	0.190476	0.619048	0.809524	21
BYL719 + Carboplatin + Paclitaxel	0.333333	-	0.380952	-	-	0.190476	-	0.047619	0.047619	0.714286	0.952381	21
Carboplatin + LEE011 + Paclitaxel	0.346154	-	0.153846	0.0769231	-	0.192308	-	0.0384615	0.192308	0.576923	0.807692	26
Binimetinib + Paclitaxel	0.2	-	0.32	0.04	-	0.2	0.04	-	0.2	0.56	0.8	25
LEE011	-	-	-	-	-	0.0344828	-	0.0344828	0.931034	0	0.0689655	29
Binimetinib	-	-	0.0357143	-	-	0.0714286	0.0357143	0.142857	0.714286	0.0357143	0.285714	28
BYL719	-	-	0.0689655	-	-	0.0689655	0.103448	0.172414	0.586207	0.0689655	0.413793	29
CLR457	-	-	0.103448	0.0344828	0.0344828	0.241379	0.0689655	0.103448	0.413793	0.172414	0.586207	29
BKM120	0.0344828	-	0.103448	0.0344828	0.0344828	0.103448	0.0689655	0.172414	0.448276	0.206897	0.551724	29
LJM716	-	-	0.0357143	-	0.0357143	0.107143	0.0357143	0.142857	0.642857	0.0714286	0.357143	28
Olaparib	0.115385	-	0.153846	-	0.0384615	0.115385	0.0384615	0.0384615	0.5	0.307692	0.5	26
LSU691	0.0909091	-	-	0.136364	0.0909091	0.0454545	-	0.318182	0.318182	0.318182	0.681818	22
CLR457 + Binimetinib	-	-	0.166667		-	0.416667	0.0833333	0.125	0.208333	0.166667	0.791667	24
BKM120 + Binimetinib	0.0416667	0.0416667	0.291667	0.0833333	0.0416667	0.291667	0.0416667	0.0833333	0.0833333	0.5	0.916667	24
BYL719 + LJM716	0.037037	-	0.0740741	-	-	0.148148	-	0.333333	0.407407	0.111111	0.592593	27
CLR457 + LJM716	-	-	0.333333	-	-	0.208333	0.0833333	0.208333	0.166667	0.333333	0.833333	24
CLR457 + Olaparib	0.230769	-	0.153846	-	-	0.192308	-	0.192308	0.230769	0.384615	0.769231	26
BKM120 + Olaparib	0.12	-	0.24	0.04	-	0.2	0.08	0.08	0.24	0.4	0.76	25
LEE011 + Binimetinib	-	-	0.04	0.08	0.04	0.04	0.04	0.16	0.6	0.16	0.4	25
PCA062	-	0.0416667	-	-	-	0.125	-	0.125	0.708333	0.0416667	0.291667	24
HKT288	0.407407	-	-	0.037037	-	0.0740741	-	0.148148	0.333333	0.444444	0.666667	27
