## Supplementary Table 5 for "Biomarker-guided treatment strategies for ovarian cancer identified from a heterogeneous panel of patient-derived tumor xenografts"

### Sheet: ovarian
Target	Drug	Dose (mg/kg)	Schedule	Route	Form
CDH3	PCA062	10	q2w	iv	ADC
CDH6	NOV712-DM4 (HKT288)	5	q2w	iv	ADC
CDK4/6	LEE011	75	qd	po	small molecule
HER3	LJM716	25	q2d	ip	antibody
PI3K alpha	BYL719	50	qd	po	small molecule
MEK1/2	MEK162 (binimetinib)	3.5	bid	po	small molecule
PI3K	BKM120	35	qd	po	small molecule
NAMPT	LSU691	15	bid (one cycle of 5 days on)	po	small molecule
PI3K	CLR457	20	bid	po	small molecule
PARP1	LFN660 (olaparib)	50	qd	ip	small molecule
CDK4/6-DNA-tubulin	LEE011	75	qd	po	small molecule
	carboplatin	50	qw	ip	small molecule
	paclitaxel	12.5	qw	ip	small molecule
CDK4/6-MEK	LEE011	75	qd	po	small molecule
	MEK162 (binimetinib)	3.5	bid	po	small molecule
HER3-PI3K	LJM716	25	q2d	ip	antibody
	CLR457	10	bid	po	small molecule
HER3-PI3K alpha	LJM716	25	q2d	ip	antibody
	BYL719	30	qd	po	small molecule
MEK1/2-tubulin	MEK162 (binimetinib)	3.5	bid	po	small molecule
	paclitaxel	12.5	qw	ip	small molecule
MEK1/2-PI3K	MEK162 (binimetinib)	3.5	bid	po	small molecule
	BKM120	35	qd	po	small molecule
MEK1/2-PI3K	MEK162 (binimetinib)	3.5	bid	po	small molecule
	CLR457	20	bid	po	small molecule
PI3K-PARP1	CLR457	15	bid	po	small molecule
	LFN660 (olaparib)	50	qd	ip	small molecule
PI3K-PARP1	BKM120	20	qd	po	small molecule
	LFN660 (olaparib)	50	qd	ip	small molecule
PI3K-DNA-tubulin	BYL719	25	qd	po	small molecule
	carboplatin	50	qw	ip	small molecule
	paclitaxel	12.5	qw	ip	small molecule
DNA-tubulin	carboplatin	50	qw	ip	small molecule
	paclitaxel	12.5	qw	ip	small molecule
